# Robust and scalable single-molecule protein sequencing with fluorosequencing

**DOI:** 10.1101/2023.09.15.558007

**Authors:** James H. Mapes, Julia Stover, Heather D. Stout, Tucker M. Folsom, Emily Babcock, Sandra Loudwig, Christopher Martin, Mariah J. Austin, Fan Tu, Casey J. Howdieshell, Zachary B. Simpson, Thomas Blom, Daniel Weaver, Daniel Winkler, Kent Vander Velden, Parham M. Ossareh, John M Beierle, Talli Somekh, Angela M. Bardo, Eric V. Anslyn, Edward M. Marcotte, Jagannath Swaminathan

## Abstract

The need to accurately survey proteins and their modifications with ever higher sensitivities, particularly in clinical settings with limited samples, is spurring development of new single molecule proteomics technologies. Fluorosequencing is one such highly parallelized single molecule peptide sequencing platform, based on determining the sequence positions of select amino acid types within peptides to enable their identification and quantification from a reference database. Here, we describe substantial improvements to fluorosequencing, including identifying fluorophores compatible with the sequencing chemistry, mitigating dye-dye interactions through the use of extended polyproline linkers, and developing an end-to-end workflow for sample preparation and sequencing. We demonstrate by fluorosequencing peptides in mixtures and identifying a target neoantigen from a database of decoy MHC peptides, highlighting the potential of the technology for high sensitivity clinical applications.
