## Supplementary material for "Robust and scalable single-molecule protein sequencing with fluorosequencing": All Supplemental Tables

### Sheet: ST1 Glossary
Term	Definition
Aligned field stack	A set of images across cycles and channels for a given field, aligned such that peaks are in the same x-y positions in all cycles.
Alignment score	Maximum spatial shift in pixels after aligning images from the same field of view across all Edman cycles and all channels
Channel	Shorthand representation for an optical path with a defined laser/excitation and emission filter that produces an image, captured on the camera. Examples are the 647 channel and 561 channel.
Classifier	In the context of fluorosequencing, an algorithm used to perform peptide-read matching, i.e. to assign a read to a peptide sequence with an associated confidence score
Click	Bioorthogonal chemistry for coupling an azide to an alkyne. This reaction may or may not be copper-dependent.
Cycle	One round of Edman degradation. The term often denotes the set of images captured after an Edman degradation cycle, and may be called “Imaging cycle” to differentiate from an experimental Edman cycle. Cycle numbers begin from 0.
Dye sequence	The expected or inferred positions and identities of labeled amino acids, i.e. partial amino acid sequences
Dye track	The counts of each dye per sequence position. Both simulated and expected dye tracks will usually reflect errors such as photobleaching or Edman failures, which alter dye tracks relative to the ideal case.
Dud dye	A specific observation of dye fluorescence in the fluorosequencing experiment, where the dye fails to fluoresce (but has the correct mass, as characterized by mass-spectrometry)
Field	A region within the imageable portion of the flow cell with a fixed x,y coordinate. Fields are represented as numbers and begin from 0.
Field quality score	Score assigned to a field stack based on the number and size of visible fluorescent anomalies in its associated processed images
Field stack	The set of images for a given field and fluorescent channel collected across Edman cycles
Image	Captured fluorescence emission on a camera; represents one field of view for one fluorescent channel and one Edman cycle.
Intensity	The raw pixel value as reported by the camera
Kernel	Convolution kernel used to approximate the point spread function for a particular microscope, camera, and optical setup; used for computationally identifying fluorescent peaks in images (see Supplemental Note).
Peak	An image spot (occupying multiple camera pixels) capturing fluorescence from a labeled peptide
Point spread function (PSF)	Normalized light intensity distribution from a single point source emitter
Promer	A polymeric linker containing 30 proline units with a fluorophore at the C-terminal end and a functional group (such as DBCO) with a flexible poly-Gly/PEG linker on the N-terminus
Radiometry	Processed signal of a peak after applying background subtraction and regional balance, in arbitrary units
Radiometry matrix (radmat)	A matrix such that each row is a peak and each column is a measurement of brightness for each channel/cycle. May be stored in (n_peaks, n_channels, n_cycles) or flattened as (n_peaks, n_channels * n_cycles)
Read (raw sequencing read)	Post-signal processing radiometry data measured for an individual molecule across Edman cycles and fluorescent channels, in arbitrary fluorescent units/channel/cycle
Remainder	Fluorescent peak whose signal does not drop to background by the end of the sequencing run
Run parameters	Set of experimentally determined parameters used in simulating fluorosequencing process. Includes system-wide parameters and fluorophore specific parameters
Sample preparation	Series of experimental manipulations for preparing fluorescently labeled peptides from proteins prior to sequencing
Sequencing	Workflow that includes immobilizing peptides to slides, performing repeated cycles of Edman degradation, and imaging of single molecules
Virtual fluorosequencing (VFS)	Computational simulation of the fluorosequencing process for a set of known proteins and as a function of a given set of parameters and error rates; VFS returns simulated sequencing reads

### Sheet: ST2 Peptide Information
Pep ID	Purification method	Sequence	Dyes
		MAIN FIGURES
Figure 1: Overview of fluorosequencing technology highlighting improvements and developments of each workflow in the process
Figure 2: Altering the incubation time of cleavage solvent - TFA and inclusion of N-methylmorpholine the coupling solvent increased Edman efficiency to 96% across multiple amino acids and peptide sequences
2A
JSP254	HPLC	fmoc-AGK[F]GAAGGAANSYRN{PRA}RN	F = Atto643-NHS
JSP263	HPLC	fmoc-APK[F]GAAGGAANSYRN{PRA}RN	F = Atto643-NHS
2B
JSP263	HPLC	fmoc-APK[F]GAAGGAANSYRN{PRA}RN	F = Atto643-NHS
JSP264	HPLC	fmoc-GAK[F]GAAGGAANSYRN{PRA}RN	F = Atto643-NHS
JSP265	HPLC	fmoc-AVK[F]GAAGGAANSYRN{PRA}RN	F = Atto643-NHS
JSP266	HPLC	fmoc-AAK[F]GAAGGAANSYRN{PRA}RN	F = Atto643-NHS
Figure 3: Design of Promers and their installation on peptides mitigates dye-dye interactions on peptides with multiple fluorophores
3A		NA
3B
JSP216	Gel Extracted	Fmoc-G{azK}[F]GAA{azK}[F]G{azK}[F]ANSYRN{PRA}RN-COOH	F = Atto643-Pro30-DBCO (LNK009)
3C, 3D
JSP212		Fmoc-GK[F1]{azK}[F2]AGAY{Pra}R-COOH	F1 = NHS-N3, DBCO-P30-JF549; F2 = DCBO-P30-Atto643
Figure 4: A Four peptide mixture labeled with 2 different fluorophores (promers) can be distinguished by fluorosequencing
JSP234	Gel Extracted	NH2-G{azK}[F1]AG{azK}[F1]AGAY{PRA}R-CONH2	F1 = DBCO-P30-Atto643
JSP251	Gel Extracted	Fmoc-GK[F1]GAS{azK}[F2]GANSAK[F1]GSYRN{PRA}R-CONH2	F1 = NHS-PEG4-N3, DBCO-P30-Atto643; F2 = DBCO-P30-Alexa555
JSP249	Gel Extracted	Fmoc-GK[F1]{azK}[F2]AGAY{Pra}R-COOH	F1 = DBCO-Pro30-Alexa555, NHS-PEG4-N3; F2 = DBCO-Pro30-Atto643
JSP252	Gel Extracted	Fmoc-GK[F1]AG{azK}[F2]AGSY{PRA}R-CONH2	F1 = DBCO-Pro30-Atto643, NHS-PEG4-N3; F2 =DBCO-Pro30-Alexa555
JSP248	Gel Extracted	NH2-G{azK}[F]AG{azK}[F]AGAY{PRA}R-CONH2	F = DBCO-Pro30-Alexa555 (LNK033)
Figure 5: Fluorosequencing can be used to identify a target HLA - 1 antigenic peptide
5A		NA
5B		NA
JSP308	Gel Extracted	Fmoc-E[F2]LYAE[F2]{azK}[F1]VATR-{PRA}-G-CONH2	F1 = DBCO-Pro30-TxRed; F2 = NH2-Azide; DBCO-Pro30-Atto643
		SUPPLEMENTARY FIGURES
SF1: The excitation/emission spectra of the six downselected fluorophores
SF 2: Single molecule experiments are performed to down-select dyes optimal for fluorosequencing.
JSP260	HPLC	ac-AK[F]GAAGGAANSYRN{PRA}RN-CONH2	F = TexasRed-NHS
JSP288	HPLC	ac-AK[F]GAAGGAANSYRN{PRA}RN	F = Atto643-NHS
SF3: Increasing TFA incubation time significantly improved the Edman efficiency.
JSP127	HPLC	Fmoc-AK[F]GAAGGAANSYRN{PRA}RN-CONH2	F = Atto643-NHS
JSP254	HPLC	Fmoc-AGK[F]GAAGGAANSYRN{PRA}RN-CONH2	F = Atto643-NHS
JSP263	HPLC	Fmoc-APK[F]GAAGGAANSYRN{PRA}RN-CONH2	F = Atto643-NHS
JSP264	HPLC	Fmoc-GAK[F]GAAGGAANSYRN{PRA}RN-CONH2	F = Atto643-NHS
JSP265	HPLC	Fmoc-AVK[F]GAAGGAANSYRN{PRA}RN-CONH2	F = Atto643-NHS
JSP266	HPLC	Fmoc-AAK[F]GAAGGAANSYRN{PRA}RN-CONH2	F = Atto643-NHS
SF4: Addition of NMM to the base coupling step increases the Edman efficiency by 12 %.
JSP127	HPLC	Fmoc-AK[F]GAAGGAANSYRN{PRA}RN-CONH2	F = Atto643-NHS
JSP266	HPLC	Fmoc-AAK[F]GAAGGAANSYRN{PRA}RN-CONH2	F = Atto643-NHS
JSP265	HPLC	Fmoc-AVK[F]GAAGGAANSYRN{PRA}RN-CONH2	F = Atto643-NHS
JSP264	HPLC	Fmoc-GAK[F]GAAGGAANSYRN{PRA}RN-CONH2	F = Atto643-NHS
SF5: The position of prolines with respect to the labeled amino acid effects the efficiency of Edman degradation.
SF 5A
JSP285	HPLC	Fmoc-APAK[F]GAAGGAANSYRN{PRA}RN-CONH2	F = NHS-Atto643
JSP287	HPLC	Fmoc-AAPK[F]GAAGGAANSYRN{PRA}RN-CONH2	F = NHS-Atto643
SF 5B
JSP286	HPLC	Fmoc-PAK[F]GAAGGAANSYRN{PRA}RN-CONH2	F = NHS-Atto643
JSP263	HPLC	Fmoc-APK[F]GAAGGAANSYRN{PRA}RN-CONH2	F = Atto643-NHS
SF6: Method of Vapor deposition reduces fluorescent contamination across the different imaging channels.
SF7: Illustration of the computational workflow
SF8: Quenching of like fluorophores labeled on the same peptide was observed
JSP127	HPLC	Fmoc-AK[F]GAAGGAANSYRN{PRA}RN-CONH2	F = Atto643-NHS
JSP146	HPLC	Fmoc-GK[F]GSK[F]SYN{PRA}R-COOH	F = Atto643-NHS
JSP162	HPLC	Fmoc-AK[F]GAAK[F]GK[F]ANSYRN{PRA}RN-CONH2	F = Atto643-NHS
JSP333	HPLC	Fmoc-AK[F]GK[F]AK[F]GK[F]ANSYRN{PRA}RN	F = Atto643-NHS
SF9: FRET phenomena is observed in peptide containing JF549 and Atto647N
JSP129	HPLC	Fmoc-GK[F1]AGC[F2]AGAYG[Alkyne]R-COOH	F1 = JF549-NHS; F2 = Atto647N-Iodoacetamide
SF10: FRET phenomena is observed across multiple combinations of dye-pairs - Alexa488/Atto647N and JF525/Atto647N
JSP150	HPLC	Fmoc-GK[F1]AGC[F2]AG{PRA}R-COOH	F1 = Alexa488-NHS; F2 = Atto647N-Iodoacetamide
JSP154	HPLC	Fmoc-GK[F1]AGC[F2]AGAY{PRA}R-COOH	F1 = JF525-NHS; F2 = Atto647N-Iodoacetamide
SFIG 11: Donor signal can be recovered on peptides through the use of Y-peptide polyproline tethers
JSP168	HPLC	H2N-K[F1]G{azLys}[F2]G{PRA}G-CONH2	F1=TMR-G-PPP-; F2=Atto647N-PEG4-DBCO
YPep	HPLC	[F1]K[F2]G	F1 = TMR-G-P14-; F2 = Atto647N-G-P14-
SFIG 12: Increasing polyproline linker length to 30 units decreased FRET efficiency to <10% on the single molecule imaging system
JSP212	HPLC	Fmoc-GK[F1]{azK}[F2]AGAY{Pra}R-COOH	F1 = NHS-N3, DBCO-P30-JF549; F2 = DCBO-P30-Atto643
JSP213	HPLC	Fmoc-GK[F1]{azK}[F2]AGAY{Pra}R-COOH	F1 = JF549-NHS; F2 = Atto643-PEG4-DBCO
JSP214	HPLC	Fmoc-GK[F1]{azK}[F2]AGAY{Pra}R-COOH	F1 = JF549-NHS; F2 = Atto643-P30-DBCO
SFIG 13: Edman degradation occurs at similar rates for peptides containing fluorescent Promer
JSP263	HPLC	Fmoc-APK[F]GAAGGAANSYRN{PRA}RN	F = Atto643-NHS
JSP274	HPLC	Fmoc- APK[F]GAAGGAANSYRN{PRA}RN-CONH2	F = NHS-PEG4-N3; DBCO-P30-Atto643
SF 14: Score distribution and precision/recall curves illustrates the ability of the classifier to identify peptide mixture with >99% accuracy
JSP234	Gel Extracted	NH2-G{azK}[F1]AG{azK}[F1]AGAY{PRA}R-CONH2	F1 = DBCO-P30-Atto643
JSP251	Gel Extracted	Fmoc-GK[F1]GAS{azK}[F2]GANSAK[F1]GSYRN{PRA}R-CONH2	F1 = NHS-PEG4-N3, DBCO-P30-Atto643; F2 = DBCO-P30-Alexa555
JSP249	Gel Extracted	Fmoc-GK[F1]{azK}[F2]AGAY{Pra}R-COOH	F1 = DBCO-Pro30-Alexa555, NHS-PEG4-N3; F2 = DBCO-Pro30-Atto643
JSP252	Gel Extracted	Fmoc-GK[F1]AG{azK}[F2]AGSY{PRA}R-CONH2	F1 = DBCO-Pro30-Atto643, NHS-PEG4-N3; F2 =DBCO-Pro30-Alexa555
JSP248	Gel Extracted	NH2-G{azK}[F]AG{azK}[F]AGAY{PRA}R-CONH2	F = DBCO-Pro30-Alexa555 (LNK033)

### Sheet: ST3 Fluorophore screen
Legend
Recovery Range	Assignment	Manual Assignment
Plus/Minus (0 to 20) %	Good	Good
Plus/Minus (20 - 50)%	Maybe	Maybe good/maybe bad
Plus/Minus (>50)%	Bad	Bad
Fluorophore	Recovery of fluorescence after 24 h solvent exposure						Source
	TFA	Base	Piperidine	20% PITC in Pyridine	Manual Assignment	Comments	Acknowledgements
Janelia Fluor 549 (JF549)	Maybe	Maybe	Maybe	Good	Good	recover in all solvents	Janelia Research	Dr Luke Lavis
Janelia Fluor 525 (JF525)	Bad	Bad	Bad	Good	Bad	Didn't recover	Janelia Research	Dr Luke Lavis
Janelia Fluor 479 (JF479)	Bad	Bad	Bad	Good	Bad	Didn't recover	Janelia Research	Dr Luke Lavis
JFX 554	Good	Good	Good	Good	Good	recover in all solvents	Janelia Research	Dr Luke Lavis
JFX 650	Good	Good	Good	Good	Good	recover in all solvents	Janelia Research	Dr Luke Lavis
CF 568	Good	Maybe	Maybe	Good	Good	recover in all solvents	Biotinium
CF 633	Good	Bad	Bad	Good	Bad	Didn't recover base	Biotinium
CF640R	Good	Bad	Bad	Good	Bad	Didn't recover base	Biotinium
CF680R	Good	Good	Bad	Bad	Bad	Didn't recover base	Biotinium
Sarafluor 488B	Good	Good	Good	Good	Good	Low intensity	Goryo Probes	Dr Rajendra Singh
Sarafluor 650B	Good	Good	Good	Good	Good	Low intensity	Goryo Probes	Dr Rajendra Singh
Atto390	Good	Good	Good	Good	Good	recover in all solvents	Atto-tec
Atto425	Good	Good	Good	Good	Good	recover in all solvents	Atto-tec
Atto488	Bad	Bad	Good	Good	Bad	Didn't recover TFA	Atto-tec
Atto514	Good	Bad	Maybe	Good	Good	Error in image analysis; Didn't have ring in base	Atto-tec
Atto495	Good	Good	Good	Good	Good	recover in all solvents	Atto-tec
Atto647N	Good	Good	Good	Good	Good	recover in all solvents	Atto-tec
Atto643	Good	Good	Good	Good	Good	recover in all solvents	Atto-tec
Atto532	Good	Good	Good	Good	Good	recover in all solvents	Atto-tec
Atto647	Bad	Maybe	Good	Good	Bad	Didn't recover acid	Atto-tec
Atto655	Good	Bad	Bad	Bad	Bad	Didn't recover	Atto-tec
Atto680	Bad	Bad	Bad	Good	Bad	Didn't recover	Atto-tec
Atto700	Bad	Bad	Bad	Good	Bad	Didn't recover	Atto-tec
Rhodamine 110 (5-CR110)	Bad	Good	Good	Bad	Bad	Didn't recover PITC	Anaspec
Rhodamine 6G	Good	Good	Good	Bad	Bad	Didin't recover PITC	Thermofisher
Rhodamine B	Good	Good	Good	Good	Good	recover in all solvents	Thermofisher
Carboxyrhodamine B	Good	Good	Good	Good	Good	recover in all solvents	Thermofisher
Tetramethylrhodamine	Good	Good	Good	Good	Good	recover in all solvents	Thermofisher
Rhodamine 101	Good	Good	Good	Good	Good	recover in all solvents	Thermofisher
Rhodamine Si	Good	Good	Good	Good	Good	recover in all solvents	Custom synthesized	Dr Eric Anslyn
5-carboxyfluorescein	Good	Good	Good	Good	Good	recover in all solvents	Sigma
Napthofluorescein	Good	Maybe	Good	Good	Good	Low intensity	Sigma
OG488	Good	Good	Good	Good	Good	Low intensity	Thermofisher
OG514	Good	Good	Good	Good	Good	Low intensity	Thermofisher
6-JOE-N3	Good	Good	Good	Good	Good	recover in all solvents	AAT Bioquest
7-hydroxycoumarin-N3	Good	Bad	Bad	Good	Bad	DIdn't recover base	Sigma
Cy3	Maybe	Maybe	Bad	Bad	Bad	Didn't recover	AAT Bioquest
Cy5	Bad	Bad	Bad	Good	Bad	Didn't recover	AAT Bioquest
Cy3B	Bad	Good	Bad	Good	Bad	Didn't recover acid	NIH	Dr Martin Schnermann
Cy5B	Bad	Good	Bad	Good	Bad	Didin't recover acid	NIH	Dr Martin Schnermann
Cy488	Bad	Good	Bad	Good	Bad	Didn't recover acid	AAT Bioquest
Dylight405	Good	Good	Good	Maybe	Bad	Low intensity; Beyond relevant spectra	Thermofisher
Dylight488	Good	Good	Good	Bad	Bad	Didn't recover PITC	Thermofisher
iFluor710	Good	Bad	Bad	Good	Bad	Didn't recover base	AAT Bioquest
AlexaFluor 405	Good	Good	Good	maybe	Good	Low intensity; Not ideal laser	Thermofisher
AlexaFluor 488	Bad	Good	Maybe	Bad	Bad	Didn't recover acid	Thermofisher
AlexaFluor 555	Good	Maybe	Bad	Good	Good	recover in all solvents	Thermofisher
AlexaFluor 647	Bad	Maybe	Bad	Good	Bad	Didn't recover	Thermofisher
Alexafluor 680	Good	Bad	Bad	Good	Bad	Didn't recover base	Thermofisher
CF398	Good	Good	Bad	Bad	Bad	Low intensity	Biotinium
CF430	Good	Good	Maybe	Good	Good	recover in all solvents	Biotinium
DY350XL	Good	Good	Bad	Good	Bad	Didn't recover base	Dyomics
DY351XL	Good	Good	Good	Good	Good	Low intensity	Dyomics
DY360XL	Bad	Good	Good	Good	Bad	Low intensity	Dyomics
DY370XL	Good	Good	Bad	Maybe	Bad	Didn't recover base; Low intensity	Dyomics
DY376XL	Good	Maybe	Maybe	Good	Bad	Didn't recover base	Dyomics
DY380XL	Good	Good	Bad	Good	Bad	Low intensity	Dyomics
DY396XL	Good	Bad	Bad	Good	Bad	Low intensity	Dyomics
DY720	Bad	Bad	Good	Bad	Bad	Unavailable filter set	Dyomics
Bodipy493	Bad	Bad	Bad	Good	Bad	Didn't recover TFA	Thermofisher
BodipyFL	Bad	Bad	Bad	Bad	Bad	Didn't recover	Thermofisher
Bodipy650	Bad	Bad	Bad	Good	Bad	Didn't recover	Thermofisher
PB430 (Phoxbright 430)	Good	Good	Good	Good	Good	Low intensity	Nagoya university	Dr Yamaguchi Shigehiro, Dr Nobuhiro Iwakura, Dr Matsushima Reiko
Pyrene-N3	Bad	Good	Good	Good	Good	Increase in TFA; But didnt activate	Sigma
Lucifer Yellow	Bad	Good	Good	Good	Good	Didn't have ring in TFA	Thermofisher
Nanohoop 6	Maybe	Good	Good	Good	Good	Inconsistent binding	University Oregon	Dr Ramesh Jasti
Nanohoop 8	Good	Good	Good	Good	Good	Challenging to solubilize	University Oregon	Dr Ramesh Jasti
Eterneon 394	Good	Good	Good	Bad	Bad	Didn't recover PITC	Baseclick
Hilyte 405	Bad	Maybe	Maybe	Maybe	Bad	Didn't recover acid	Anaspec
Hilyte 488	Bad	Maybe	Maybe	Bad	Bad	Didn't recover acid	Anaspec
Hilyte 647	Bad	Bad	Bad	Maybe	Bad	Didn't recover acid	Anaspec
			Total	Bad	39
				Good	31
					70

### Sheet: ST4 Fluorophore specific parame
	ST 4: Experimentally determined parameters for fluorophores - Alexa555, TexasRed-X and Atto643 fluorophore used in the experiments
	Fluorophore	Parameters
		Combined photobleach and chemical-destruction rates (% loss per cycle)	Photobleaching rate (% loss per cycle)	Mean brightness (approx, arbitrary units)	S.D. of intensity distribution (approx)
	Alexa555	5.6	0.35	8300	0.16
	Texas Red - X	5.6	0.46	8900	0.23
	Atto643	2	0.17	12000	0.13

### Sheet: ST5 Peptides in mixture
	TABLE ST5: Peptides used in 4 mixture study
														Pep ID	Peptide Sequence	Fluorophores	Atto643-Promer		Alexa555-Promer
	Pep ID	Peptide Sequence	Fluorophores	Atto643-Promer		Alexa555-Promer											Count	Positions	Count	Positions
				Count	Positions	Count	Positions							JSP234	NH2-G{azK}[F1]AG{azK}[F1]AGAY{PRA}R-CONH2	F1 = DBCO-P30-Atto643	2	(2, 5)	0	-
	JSP234	NH2-G{azK}[F1]AG{azK}[F1]AGAY{PRA}R-CONH2	F1 = DBCO-P30-Atto643	2	(2, 5)	0	-							JSP251	Fmoc-GK[F1]GAS{azK}[F2]GANSAK[F1]GSYRN{PRA}R-CONH2	F1 = NHS-PEG4-N3, DBCO-P30-Atto643; F2 = DBCO-P30-Alexa555	1	(2, 12)	1	( 6)
	JSP251	Fmoc-GK[F1]GAS{azK}[F2]GANSAK[F1]GSYRN{PRA}R-CONH2	F1 = NHS-PEG4-N3, DBCO-P30-Atto643; F2 = DBCO-P30-Alexa555	1	(2, 12)	1	( 6)							JSP249	Fmoc-GK[F1]{azK}[F2]AGAY{Pra}R-COOH	F1 = DBCO-Pro30-Alexa555, NHS-PEG4-N3; F2 = DBCO-Pro30-Atto643	1	( 3)	1	( 2)
	JSP249	Fmoc-GK[F1]{azK}[F2]AGAY{Pra}R-COOH	F1 = DBCO-Pro30-Alexa555, NHS-PEG4-N3; F2 = DBCO-Pro30-Atto643	1	( 3)	1	( 2)							JSP252	Fmoc-GK[F1]AG{azK}[F2]AGSY{PRA}R-CONH2	F1 = DBCO-Pro30-Atto643, NHS-PEG4-N3; F2 =DBCO-Pro30-Alexa555	1	( 2)	1	( 5)
	JSP252	Fmoc-GK[F1]AG{azK}[F2]AGSY{PRA}R-CONH2	F1 = DBCO-Pro30-Atto643, NHS-PEG4-N3; F2 =DBCO-Pro30-Alexa555	1	( 2)	1	( 5)

### Sheet: ST6 Peptide classification
	ST6: Counts of classified peptides with >0.99 score threshold
	Peptide class	Counts
	GCKAGAYR	1731
	GKAGKAGAY	1608
	GKAGCAGSY	1012
	GKGASCGANSAKGSYRN	557
	KSPVSLAQYWWNQINPFYQM	14
	RGAWMKRYKGAWPQWDANCS	11
	FSQQETECKYMPFPARNLDM	4
	SCKPARPKGFLQHPWDYAPD	4
	MDKYHNVQWPCIFAPAGRKC	2
	CQVRHCFGSMQDMWHPIAHM	2
	PQMLTDSATKKPFDVVHIPF	2
	TPCFGEKYANVGDHTWWMHW	1
		4948

### Sheet: ST7 Edman Fluidics
	ST 7: Descriptions of the solvents connected to the 10 port valve
	Valve Number	Name	Reagents
	1	Waste	-
	2	Imaging solvent:	1mM Trolox added to 5mM HEPES in Methanol. Solution is degassed
	3	Base Solution:	Pyridine + N-Methylmorpholine (38:1 Pyr:NMM); Final concentration of NMM is 60 mM
	4	PITC	System A: Phenyl isothiocyanate solution System B: Phenyl isothiocyanate + hexafluoroisopropanol (19:1 vv PITC:HFIP)
	5	Wash	20% piperidine in Acetonitrile
	6	Edman reagent mixing chamber	-
	7	Water	water
	8	TFA	Trifluoroacetic (neat)
	9	-	-
	10	Flow cell	-
		Backing solvent	Acetonitrile
	* Wash denotes exchanging the solvents in the flow chamber (approx. 3 minutes).
	** Base solution comprises 60mM NMM in Pyridine
	*** The PITC/HFIP mix is prepared at a 19:1 vv PITC:HFIP. Volumes of each are delivered to a clean, pre-rinsed glass bottle via glass serological pipettes in a fume hood. The mixing of these two reagents is endothermic. The solution is swirled several times to ensure complete mixing - the mixing is complete when swirling the mix no longer causes it to turn opaque (~ 1 min of occasional mixing).
	Step		System A		System B
			Reagent Composition	Incubation Time (mins)	Reagent Composition	Incubation Time (mins)
	Wash*		Acetonitrile	1 min
	PITC mixing to base solution**		PITC	2 min	PITC + HFIP ***
	PITC coupling		20% PITC in Base solution	10 mins (x2)	20% PITC Mix in Base solution	10 mins (x2)
	Wash		Acetonitrile	-	Acetonitrile	-
	Cleavage		100% TFA	4 mins (x2)	100% TFA	4 mins (x2)
	Wash		Acetonitrile	-	Acetonitrile	-
	Imaging		1mM Trolox in Methanol	2 min	1mM Trolox in Methanol, degassed	0.5 min

### Sheet: ST8 Fluorosequencing data summa
	Scope (Val, Abbe, Zhuang)	Peptides used	Counts of filtered peptides (passed all)	Fields ver	Radiometry ver		field_quality_thresh	gain_mu_per_channel	gain_sigma_per_channel	noi_filt_m_per_channel	noi_filt_b_per_channel	ch_sig_thresh	alpha_peak	delta_peak	fret_sig_thresh	fret_manual_m	fret_manual_b	peaks used for FRET	reject_low	reject_high	thresh_high		peaks passed all
		MAIN FIGURES
Figure 1: Overview of fluorosequencing technology highlighting improvements and developments of each workflow in the process
Figure 2: Altering the incubation time of cleavage solvent - TFA and inclusion of N-methylmorpholine in the coupling solvent increased Edman efficiency to 96% across multiple amino acids and peptide sequences
		2A (2)
before optimization	Abbe, 8 min TFA, 40 C, no NMM	JSP254	68439	0.41	0.15		500	4000	0.16	0.01	50	n/a	n/a	n/a	n/a	n/a	n/a	n/a	n/a	n/a	n/a	n/a	68849
after optimization	Abbe, 8 min TFA, 50 C, w/ NMM	JSP254	87240	0.41	0.15		500	11500	0.13	0.01	50	n/a	n/a	n/a	n/a	n/a	n/a	n/a	n/a	n/a	n/a	n/a	87243
		2A (1)																	n/a	n/a	n/a	n/a
before optimization	Abbe, 8 min TFA, 40 C, no NMM	JSP263	39380	0.41	0.15		500	4250	0.16	0.01	45	n/a	n/a	n/a	n/a	n/a	n/a	n/a	n/a	n/a	n/a	n/a	39859
after optimization	Abbe, 8 min TFA, 50 C, w/ NMM	JSP263	64726	0.41	0.15		500	10350	0.13	0.01	50	n/a	n/a	n/a	n/a	n/a	n/a	n/a	n/a	n/a	n/a	n/a	64872
		2B																	n/a	n/a	n/a	n/a
edman expt - Rep1	Abbe	JSP254	44351	0.41	0.15		500	8700	0.15	0.01	60	n/a	n/a	n/a	n/a	n/a	n/a	n/a	n/a	n/a	n/a	n/a	44518
edman expt - Rep2	Abbe	JSP254	87240	0.41	0.15		500	11500	0.13	0.01	50	n/a	n/a	n/a	n/a	n/a	n/a	n/a	n/a	n/a	n/a	n/a	87243
edman expt - Rep3	Abbe	JSP254	91314	0.41	0.15		500	10600	0.13	0.01	50	n/a	n/a	n/a	n/a	n/a	n/a	n/a	n/a	n/a	n/a	n/a	91336
																			n/a	n/a	n/a	n/a
edman expt - Rep1	Abbe	JSP263	65621	0.41	0.15		500	11200	0.14	0.01	50	n/a	n/a	n/a	n/a	n/a	n/a	n/a	n/a	n/a	n/a	n/a	65621
edman expt - Rep2	Abbe	JSP263	64726	0.41	0.15		500	10350	0.13	0.01	50	n/a	n/a	n/a	n/a	n/a	n/a	n/a	n/a	n/a	n/a	n/a	64872
edman expt - Rep3	Abbe	JSP263	82832	0.41	0.15		500	10250	0.12	0.01	50	n/a	n/a	n/a	n/a	n/a	n/a	n/a	n/a	n/a	n/a	n/a	82832
																			n/a	n/a	n/a	n/a
edman expt - Rep1	Abbe	JSP264	41647	0.41	0.15		500	11000	0.13	0.01	60	n/a	n/a	n/a	n/a	n/a	n/a	n/a	n/a	n/a	n/a	n/a	41647
edman expt - Rep2	Abbe	JSP264	68167	0.41	0.15		500	10300	0.12	0.01	50	n/a	n/a	n/a	n/a	n/a	n/a	n/a	n/a	n/a	n/a	n/a	68265
edman expt - Rep3	Abbe	JSP264	91953	0.41	0.15		500	10800	0.14	0.01	60	n/a	n/a	n/a	n/a	n/a	n/a	n/a	n/a	n/a	n/a	n/a	91988
																			n/a	n/a	n/a	n/a
edman expt - Rep1	Abbe	JSP265	28960	0.41	0.15		500	10300	0.13	0.01	60	n/a	n/a	n/a	n/a	n/a	n/a	n/a	n/a	n/a	n/a	n/a	28960
edman expt - Rep2	Abbe	JSP265	104742	0.41	0.15		500	10600	0.12	0.01	50	n/a	n/a	n/a	n/a	n/a	n/a	n/a	n/a	n/a	n/a	n/a	104742
edman expt - Rep3	Abbe	JSP265	103042	0.41	0.15		500	11250	0.12	0.01	50	n/a	n/a	n/a	n/a	n/a	n/a	n/a	n/a	n/a	n/a	n/a	103042
																			n/a	n/a	n/a	n/a
edman expt - Rep1	Abbe	JSP266	76266	0.41	0.15		500	10200	0.13	0.01	70	n/a	n/a	n/a	n/a	n/a	n/a	n/a	n/a	n/a	n/a	n/a	76266
edman expt - Rep2	Abbe	JSP266	63557	0.41	0.15		500	10500	0.12	0.01	40	n/a	n/a	n/a	n/a	n/a	n/a	n/a	n/a	n/a	n/a	n/a	63557
edman expt - Rep3	Abbe	JSP266	95011	0.41	0.15		500	11300	0.12	0.01	50	n/a	n/a	n/a	n/a	n/a	n/a	n/a	n/a	n/a	n/a	n/a	95011
Figure 3: Design of Promers and their installation on peptides mitigates dye-dye interactions on peptides with multiple fluorophores
		3B
3 count histogram; Multifield/Photobleach?	Val	JSP216	59405	0.41	0.15		500	17500	0.1	0.006	70	n/a	n/a	n/a	n/a	n/a	n/a	n/a	n/a	n/a	n/a	n/a	59405
		3C
FRET experiment (JF549/Atto643)	Val	JSP212	10385	0.41	0.15		450	[18500. 2000. 4100.]	[0.1 0.15 0.15]	[0.01 0.005 0.01]	[80. 70. 50.]	[400. 500. 500.]	0.2	0.03	[12000 1500 1800]	-0.6	4.8	4081	n/a	n/a	n/a	n/a	7594
Figure 4
Four peptide Marvel expt	Val	JSP252		0.41	0.15			[8700. 3300. ]	[0.15 0.25]	[0.013 0.003]	[125. 70.]	[500. 500.]	n/a	n/a	n/a	n/a	n/a	n/a	[500. 500.]	[6000. 2000.]	[20000. 7000.]	85917
		JSP249
		JSP251
		JSP234
Figure 5
Jsp308	Val	JSP308
		SUPPLEMENTARY FIGURES
SF 1: Fluorophores are downselected for improved stability to Edman solvents, photostability and spanning wide spectral range
SF1A: Single molecule experiments down-selected dyes, optimal for fluorosequencing.
acControl expt - Atto643?		JSP288	110534
acControl expt - Atto647n		JSP122	167072
acControl expt - TX RED		JSP260	79059
acControl - Atto643; Photobleaching	Val	JSP288	19849
acControl - TX RED; Photobleaching Val		JSP260	22763
acControl - Atto647n; Photobleaching Val		JSP122	22829
SF 1B: The excitation/emission spectra of the six downselected fluorophores
SF2: Optimization of coupling solvent and time for cleavage chemistry increased Edman efficiency to > 95% across a range of different peptides.
SF2A: Increasing TFA incubation time significantly improved the Edman efficiency.
TFA - 0.5 min	Val	JSP127	44229	0.41	0.15		500	6300	0.11	0.007	40	n/a	n/a	n/a	n/a	n/a	n/a						44229
TFA - 2min	Val	JSP127	71673	0.41	0.15		500	7000	0.1	0.007	30	n/a	n/a	n/a	n/a	n/a	n/a						71673
TFA - 4min	Val	JSP127	56358	0.41	0.15		500	8550	0.1	0.007	30	n/a	n/a	n/a	n/a	n/a	n/a						56358
TFA - 8min	Val	JSP127	67589	0.41	0.15		500	8850	0.12	0.007	50	n/a	n/a	n/a	n/a	n/a	n/a						67589
TFA - 12min	Val	JSP127	49516	0.41	0.15		500	8300	0.12	0.007	50	n/a	n/a	n/a	n/a	n/a	n/a						49516
TFA - 0.5 min	Val	JSP263	75410	0.41	0.15		500	7200	0.1	0.007	30	n/a	n/a	n/a	n/a	n/a	n/a						75410
TFA - 2min	Val	JSP263	82974	0.41	0.15		500	8200	0.1	0.007	30	n/a	n/a	n/a	n/a	n/a	n/a						82974
TFA - 4min	Val	JSP263	63648	0.41	0.15		500	8750	0.1	0.007	30	n/a	n/a	n/a	n/a	n/a	n/a						63648
TFA - 8min	Val	JSP263	68354	0.41	0.15		500	9400	0.1	0.007	30	n/a	n/a	n/a	n/a	n/a	n/a						68354
TFA - 12min	Val	JSP263	75821	0.41	0.15		500	9400	0.1	0.007	20	n/a	n/a	n/a	n/a	n/a	n/a						75821
TFA - 0.5 min	Val	JSP254	80823	0.41	0.15		500	7900	0.1	0.007	30	n/a	n/a	n/a	n/a	n/a	n/a						80823
TFA - 2min	Val	JSP254	67232	0.41	0.15		500	7450	0.1	0.007	20	n/a	n/a	n/a	n/a	n/a	n/a						67232
TFA - 4min	Val	JSP254	65014	0.41	0.15		500	8900	0.1	0.007	20	n/a	n/a	n/a	n/a	n/a	n/a						65014
TFA - 8min	Val	JSP254	57488	0.41	0.15		500	9150	0.1	0.007	20	n/a	n/a	n/a	n/a	n/a	n/a						57488
TFA - 0.5 min	Val	JSP264	49901	0.41	0.15		500	9400	0.1	0.007	20	n/a	n/a	n/a	n/a	n/a	n/a						49901
TFA - 2min	Val	JSP264	61044	0.41	0.15		500	9550	0.1	0.007	20	n/a	n/a	n/a	n/a	n/a	n/a						61044
TFA - 4min	Val	JSP264	39528	0.41	0.15		500	9000	0.1	0.007	20	n/a	n/a	n/a	n/a	n/a	n/a						39528
TFA - 8min	Val	JSP264	62542	0.41	0.15		500	9400	0.1	0.007	20	n/a	n/a	n/a	n/a	n/a	n/a						62542
TFA - 0.5 min	Val	JSP265	52211	0.41	0.15		500	9500	0.1	0.007	20	n/a	n/a	n/a	n/a	n/a	n/a						52211
TFA - 2min	Val	JSP265	59705	0.41	0.15		500	9600	0.1	0.007	20	n/a	n/a	n/a	n/a	n/a	n/a						59705
TFA - 4min	Val	JSP265	39078	0.41	0.15		500	8950	0.11	0.007	20	n/a	n/a	n/a	n/a	n/a	n/a						39078
TFA - 8min	Val	JSP265	58667	0.41	0.15		500	9600	0.11	0.007	20	n/a	n/a	n/a	n/a	n/a	n/a						58667
TFA - 0.5 min	Val	JSP266	68161	0.41	0.15		500	9500	0.1	0.007	20	n/a	n/a	n/a	n/a	n/a	n/a						68161
TFA - 2min	Val	JSP266	88049	0.41	0.15		500	9800	0.1	0.007	25	n/a	n/a	n/a	n/a	n/a	n/a						88049
TFA - 4min	Val	JSP266	60459	0.41	0.15		500	9100	0.1	0.007	20	n/a	n/a	n/a	n/a	n/a	n/a						60459
TFA - 8min	Val	JSP266	72877	0.41	0.15		500	9700	0.1	0.007	20	n/a	n/a	n/a	n/a	n/a	n/a						72877
SF 2B: Addition of NMM to the base coupling step increases the Edman efficiency by 12 %
Water - Rep1	Val	JSP127	49539	0.41	0.15		500	8600	0.12	0.007	30	n/a	n/a	n/a	n/a	n/a	n/a						49539
Water - Rep2	Val	JSP127	44736	0.41	0.15		500	8500	0.11	0.007	35	n/a	n/a	n/a	n/a	n/a	n/a						44736
Water - Rep3	Val	JSP127	51451	0.41	0.15		500	7600	0.11	0.007	30	n/a	n/a	n/a	n/a	n/a	n/a						51451
NMM - Rep1	Val	JSP127	50875	0.41	0.15		500	7500	0.11	0.007	20	n/a	n/a	n/a	n/a	n/a	n/a						50875
NMM - Rep2	Val	JSP127	44736	0.41	0.15		500	8100	0.1	0.007	20	n/a	n/a	n/a	n/a	n/a	n/a						72122
NMM - Rep3	Val	JSP127	54753	0.41	0.15		500	8700	0.1	0.007	20	n/a	n/a	n/a	n/a	n/a	n/a						54753
SF4: Vapor deposition method for silanization of glass slides reduces fluorescent contamination across the different imaging channels.
Image - 488, 532, 561 and 647 channel	Val	JSP127
SF5: Illustration of the computational workflow
SF6: Quenching of like fluorophores labeled on the same peptide was observed
Multifield/Photobleaching - 1xAtto643	Val	JSP127	44736	0.41	0.15		500	10500	0.1	0.007	20	n/a	n/a	n/a	n/a	n/a	n/a	n/a	n/a	n/a	n/a		43108
Multifield/Photobleaching - 2xAtto643	Val	JSP146	49835	0.41	0.15		500	9500	0.1	0.007	20	n/a	n/a	n/a	n/a	n/a	n/a	n/a	n/a	n/a	n/a		49835
Multifield/Photobleaching - 3xAtto643	Val	JSP162	31051	0.41	0.15		500	25200	0.1	0.007	20	n/a	n/a	n/a	n/a	n/a	n/a	n/a	n/a	n/a	n/a		31051
Multifield/Photobleaching - 4xAtto643	Val	JSP333	36863	0.41	0.15		500	32000	0.12	0.007	100	n/a	n/a	n/a	n/a	n/a	n/a	n/a	n/a	n/a	n/a		36863
Multifield/Photobleaching - 4xAtto643	Val	JSP161	108658	0.41	0.15		500	12500	0.11	0.007	90	n/a	n/a	n/a	n/a	n/a	n/a	n/a	n/a	n/a	n/a		108658
calib	Val	jsp127calib
SF7: Fret is observed across a wide range of donor fluorophores
SF7A-B: FRET phenomena is observed in peptide containing JF549 and Atto647N
Multichannel/Photobleaching		JSP129
SF7C-D: FRET phenomena is observed across multiple combinations of dye-pairs - Alexa488/Atto647N and JF525/Atto647N
Multichannel/Photobleaching	Val	JSP150
Multichannel/Photobleaching	Val	JSP154
SFIG 8: Fret is mitigated between fluorophores on peptides, when attached through polyproline linkers
SFIG 8A: Donor signal can be recovered on peptides through the use of Y-peptide polyproline tethers
SFIG 8B: Increased polyproline linker length to 30 units decreased FRET efficiency to <10% on the single molecule imaging system
Image, 1P - FRET, choloc, plot overlays	Val	JSP212
Image, 1P - FRET, choloc, plot overlays	Val	JSP213
Image, 1P - FRET, choloc, plot overlays	Val	JSP214
SFIG 9: Edman degradation occurs at similar rates for peptides containing fluorescent Promer
No promer - Rep1	Abbe	JSP263	58252	0.41	0.15		500	6400	0.15	0.01	60	n/a	n/a	n/a	n/a	n/a	n/a	n/a					58252
No promer - Rep2	Abbe	JSP263	54009	0.41	0.15		500	5800	0.17	0.01	70	n/a	n/a	n/a	n/a	n/a	n/a	n/a					54009
No promer - Rep3	Abbe	JSP263	67149	0.41	0.15		500	9600	0.13	0.01	55	n/a	n/a	n/a	n/a	n/a	n/a	n/a					67149
												n/a	n/a	n/a	n/a	n/a	n/a	n/a
Promer- Rep1	Abbe	JSP274	29765	0.41	0.15		500	5500	0.17	0.01	65	n/a	n/a	n/a	n/a	n/a	n/a	n/a					29765
Promer - Rep2	Abbe	JSP274	40301	0.41	0.15		500	5800	0.13	0.01	55	n/a	n/a	n/a	n/a	n/a	n/a	n/a					40301
Promer - Rep3	Abbe	JSP274	21860	0.41	0.15		500	5500	0.15	0.01	50	n/a	n/a	n/a	n/a	n/a	n/a	n/a					21860
SF 10: Score distribution between decoy and input peptide set indicates the use of 0.85 as an appropriate score threshold
